# Glucosinolate catabolism maintains glucosinolate profiles and transport in sulfur-starved *Arabidopsis*

**DOI:** 10.1101/2022.12.21.521326

**Authors:** Liu Zhang, Ryota Kawaguchi, Takuro Enomoto, Sho Nishida, Meike Burow, Akiko Maruyama-Nakashita

## Abstract

Glucosinolates (GSL) are sulfur (S)-rich specialized metabolites produced by plants of the Brassicales order. Our previous study found that in Arabidopsis seedlings, S deficiency (−S) promoted GSL catabolism by activating two ß-glucosidases (BGLU), BGLU28 and BGLU30. The induced GSL catabolism was a survival strategy for seedlings grown under −S, because S released from GSL was reincorporated into primary S metabolites which are essential for plant growth. However, as GSL profile in plants vary among growth stages and organs, we set out to test a potential contribution of BGLU28/30-dependent GSL catabolism at the reproductive growth stage. Thus, in this study, we assessed growth, metabolic, and transcriptional phenotypes of mature *bglu28/30* double mutants grown under different S conditions. Our results showed that compared to wild-type plants grown under −S, mature *bglu28/30* mutants displayed impaired growth and accumulated increased levels of GSL in their mature seeds, siliques, flowers, and rosette leaves of before bolting plants. In contrast, the levels of primary S-containing metabolites, glutathione and cysteine, were decreased in mature seeds. Furthermore, the transport of GSL from rosette leaves to the reproductive organs was stimulated in the *bglu28/30* mutants under −S. Transcriptome analysis revealed that genes related to other biological processes, such as phytohormone signaling and plant response to heat, responded differentially to −S in the *bglu28/30* mutants. Altogether, these findings broadened our understanding of the roles of BGLU28/30-dependent GSL catabolism in plant adaptation to nutrient stress.

**One-sentence summary:** Disruption of glucosinolate catabolic genes, *BGLU28* and *BGLU30*, in sulfur-starved mature *Arabidopsis* impaired growth, affected glucosinolate distribution, and altered transcriptional profiles.
