## Supplemental Table S4 for "Glucosinolate catabolism maintains glucosinolate profiles and transport in sulfur-starved *Arabidopsis*"

### Sheet: GSL metabolism genes_siliques
Table S4. Expression level of GSL metabolism-related genes in the siliques of WT plants and bglu28/30 mutants grown under different S conditions detected by mRNA_Seq.
The value of log2 Fold Change (FC) of a gene's average expression level between the genotypes under each S condition and between different S conditions in each genotype were shown with heatmaps. The FC values indicated significant changes were bold (log2|FC| > 1, and q_edgeR value < 0.05).
				+S		+S		−S				bglu28/30 / WT (FC)		−S / +S (FC)
		Gene name	AGI code	WT_1	WT_2	bglu28/30_1	bglu28/30_2	WT_1	WT_2	bglu28/30_1	bglu28/30_2	+S	−S	WT	bglu28/30
Synthesis	Aliphatic GSL	BCAT4	AT3G19710	96.0237	35.1092	45.9317	17.5475	24.0328	23.862	2.06299	18.3596	-1.04667	-1.2297	-1.45309	-1.63612
		BCAT3	AT3G49680	62.6688	53.8719	53.064	49.5847	62.9101	63.6514	51.4548	52.4258	-0.183118	-0.284911	0.119005	0.0172117
		BCAT6	AT1G50110	39.3796	23.2244	25.6013	17.4121	47.2398	40.7954	36.9631	27.3167	-0.541469	-0.453714	0.491825	0.57958
		BAT5	AT4G12030	8.49175	4.51683	9.40365	3.12066	4.85533	5.67728	0.176499	2.50123	-0.0547329	-1.97578	-0.3046	-2.22565
		MAM1	AT5G23010	117.241	36.6499	74.6609	18.9699	85.744	96.8509	4.63549	45.8916	-0.716849	-1.85352	0.246742	-0.889928
		MAM3	AT5G23020	40.169	11.2846	29.4008	4.33983	41.3448	38.9602	2.83474	9.40257	-0.608787	-2.7142	0.642217	-1.4632
		IPMI LSU1	AT4G13430	292.699	231.814	231.972	177.936	312.516	317.069	201.26	247.205	-0.355679	-0.489406	0.263421	0.129694
		IPMI SSU2	AT2G43100	83.3923	41.2167	46.8649	26.2172	79.8489	88.843	9.60897	31.3547	-0.769818	-2.04197	0.436983	-0.835174
		IPMI SSU3	AT3G58990	30.0047	7.92822	16.4026	7.52323	18.7347	20.7756	1.29125	5.14429	-0.664878	-2.6181	0.0587799	-1.89444
		IPMDH3	AT1G31180	63.0635	52.6614	48.5313	40.6441	58.2836	59.3137	48.7109	47.5068	-0.375981	-0.289483	0.0231561	0.109655
		BCAT3	AT3G49680	62.6688	53.8719	53.064	49.5847	62.9101	63.6514	51.4548	52.4258	-0.183118	-0.284911	0.119005	0.0172117
		CYP79F1	AT1G16410	66.8135	16.2366	43.0655	10.3002	75.7448	75.8301	1.377	21.0761	-0.638069	-2.75504	0.867977	-1.249
		CYP79F2	AT1G16400	27.2416	13.1553	17.0026	10.097	14.0337	13.7686	2.06299	2.72148	-0.575973	-2.53877	-0.539041	-2.50184
		CYP83A1	AT4G13770	166.187	59.209	85.7926	33.6677	84.4008	84.839	5.92173	47.9473	-0.915933	-1.65154	-0.413396	-1.149
		GSTF11	AT3G03190	1.7813	0.555223	1.20483	0.479123	0.900446	1.25624	0.005	0.225255	-0.472512	-3.22751	-0.115546	-2.87054
		GSTU20	AT1G78370	476.546	106.143	136.385	59.7444	205.808	199.87	28.4739	80.0312	-1.57092	-1.90257	-0.522391	-0.854046
		GGP1	AT4G30530	123.458	91.3421	129.32	215.663	274.235	259.011	166.102	216.59	0.683532	-0.478621	1.31181	0.149659
		SUR1	AT2G20610	40.9585	34.504	50.5311	41.1182	47.0905	45.133	12.8675	18.7267	0.280363	-1.54548	0.289375	-1.53646
		UGT74C1	AT2G31790	25.7613	15.4663	17.6691	12.9418	29.0324	28.9503	7.20798	17.552	-0.429565	-1.22761	0.492013	-0.306034
		SOT18	AT1G74090	46.6821	27.4611	41.399	26.7591	37.5391	35.2065	12.6102	19.6077	-0.121431	-1.175	-0.0274551	-1.08102
		SOT17	AT1G18590	14.4127	9.90902	15.2028	9.21652	5.52692	5.92753	0.690998	1.62021	0.00577618	-2.30919	-1.08634	-3.40131
		FMO-GSOX1	AT1G65860	8.29439	2.70109	2.67128	1.90149	7.76553	8.34659	0.0907497	0.812603	-1.26577	-4.15671	0.551236	-2.33971
		FMO-GSOX2	AT1G62540	4.84047	11.1745	10.0702	13.6868	6.72085	6.2612	10.7237	7.34685	0.568931	0.477125	-0.302907	-0.394713
		FMO-GSOX3	AT1G62560	24.7745	5.72732	10.2702	3.79798	17.9885	19.4409	3.86374	6.83292	-1.11646	-1.80701	0.29528	-0.395274
		FMO-GSOX4	AT1G62570	63.2609	52.3312	68.9284	48.7042	103.429	110.615	70.3198	108.664	0.0252441	-0.258072	0.888861	0.605544
		FMO-GSOX5	AT1G12140	30.202	29.7721	38.5328	29.807	51.4185	51.3892	40.0501	43.6156	0.188385	-0.297241	0.777537	0.291911
		AOP2	AT4G03060	0	0	0	0	0	0	0	0	0	0	0	0
		AOP3	AT4G03050	201.812	48.8098	84.7928	25.9463	142.306	136.891	22.2999	71.4412	-1.17835	-1.57453	0.15577	-0.24041
		GS-OH	AT2G25450	2227.28	1480.44	2089.64	929.014	918.807	979.725	971.807	1567.34	-0.296628	0.419461	-0.965647	-0.249559
	Indolic GSL	CYP79A2	AT5G05260	1.97866	4.84697	2.73794	4.54303	0.378103	0.672328	1.71999	1.10628	0.0931688	1.42792	-2.69998	-1.36523
		CYP79B2	AT4G39950	2.66945	2.04083	3.87111	1.76603	4.25837	5.09337	0.347999	0.739185	0.259152	-3.10464	0.989425	-2.37437
		CYP79B3	AT2G22330	2.3734	2.53603	5.60419	2.44334	0.601964	0.755743	0.0907497	0.518929	0.712994	-1.15505	-1.85438	-3.72243
		CYP83B1	AT4G31500	53.0965	50.0753	105.523	68.4141	13.2875	17.1053	1.29125	12.1191	0.753517	-1.18038	-1.76325	-3.69715
		GSTF9	AT2G30860	398.981	189.667	244.17	145.832	213.121	197.284	55.9138	128.708	-0.593926	-1.15248	-0.520357	-1.07891
		GSTF10	AT2G30870	106.978	166.778	105.99	289.017	114.995	112.95	66.8898	108.591	0.528989	-0.377375	-0.264198	-1.17056
		GGP1	AT4G30530	123.458	91.3421	129.32	215.663	274.235	259.011	166.102	216.59	0.683532	-0.478621	1.31181	0.149659
		SUR1	AT2G20610	40.9585	34.504	50.5311	41.1182	47.0905	45.133	12.8675	18.7267	0.280363	-1.54548	0.289375	-1.53646
		UGT74B1	AT1G24100	38.5901	37.3101	53.464	40.3054	30.3755	27.1986	10.1235	15.3495	0.305012	-1.17646	-0.398684	-1.88015
		SOT16	AT1G74100	36.7151	39.0709	35.8665	90.156	30.0024	26.1142	10.3807	16.8913	0.733678	-1.04101	-0.433503	-2.20819
		CYP81F1	AT4G37430	16.5838	30.9276	41.1324	55.7483	25.376	22.861	7.55098	24.3065	1.02794	-0.598505	0.0218671	-1.60458
		CYP81F2	AT5G57220	0.695782	1.60065	1.60477	1.2919	2.9152	1.84015	0.262249	0.372092	0.335004	-2.90622	1.05016	-2.19107
		CYP81F3	AT4G37400	1.58393	0.610246	0.738228	1.02098	0.452723	0.338664	0.0907497	0.445511	-0.318756	-0.561448	-1.47122	-1.71392
		CYP81F4	AT4G37410	0.005	0.005	0.204971	0.208195	0.005	0.0884159	0.347999	0.0784185	5.36865	2.19053	3.22367	0.045543
		IGMT1	AT1G21100	0.695782	1.16047	1.33814	0.208195	1.12431	1.67332	0.347999	0.0784185	-0.263537	-2.71386	0.591811	-1.85852
		IGMT2	AT1G21120	0.597099	1.93078	2.47131	1.4951	3.51216	4.00897	0.776748	1.47337	0.649906	-1.74095	1.57302	-0.817834
		IGMT3	AT1G21110	0.399733	0.94038	1.80474	0.817782	0.975067	1.25624	0.176499	0.518929	0.968601	-1.68191	0.735534	-1.91498
		IGMT4	AT1G21130	16.3864	13.9256	41.8656	7.38777	25.0029	23.4449	6.26473	13.3672	0.700332	-1.30323	0.676538	-1.32702
		IGMT5	AT1G76790	5.33389	2.70109	2.8046	1.08871	5.30306	5.00996	3.69224	1.76704	-1.0453	-0.917682	0.360099	0.487716
		GGP1	AT4G30530	123.458	91.3421	129.32	215.663	274.235	259.011	166.102	216.59	0.683532	-0.478621	1.31181	0.149659
		GGP3	AT4G30550	50.9255	47.3792	42.9321	41.3214	57.3136	49.8043	58.3148	51.1777	-0.222524	0.0316332	0.123866	0.378023
		GGP4	AT2G23960	0	0	0	0	0	0	0	0	0	0	0	0
	Co-substrate	APK1	AT2G14750	28.7218	24.4349	34.6667	35.361	99.3249	98.6026	68.862	65.0538	0.397673	-0.563646	1.89665	0.93533
		APK2	AT4G39940	14.9062	14.806	20.9353	24.1175	19.7048	18.6902	0.690998	2.86832	0.600564	-3.43124	0.369864	-3.66194
		APK3	AT3G03900	10.3667	7.1579	5.20425	5.9654	6.42236	6.59486	7.89398	7.20001	-0.649801	0.213552	-0.428963	0.43439
		APK4	AT5G67520	6.91282	5.89239	9.27033	6.30406	4.78071	4.34263	10.8952	14.8355	0.282445	1.49586	-0.489097	0.724318
		PAPST1	AT5G01500	21.4192	16.0165	14.3363	14.9737	18.4363	15.5204	10.7237	10.2102	-0.353024	-0.697853	-0.140723	-0.485552
		GSH1	AT4G23100	249.575	447.227	297.096	369.821	163.573	157.077	129.487	157.561	-0.0632418	-0.159708	-1.11975	-1.21621
		BZO1	AT1G65880	20.7285	0.280112	1.73808	0.140464	4.33299	4.42604	0.605248	0.95944	-3.48329	-2.4849	-1.26213	-0.263742
Regulation	Aliphatic GSL	MYB28	AT5G61420	43.0309	28.1764	47.2649	23.1015	17.6154	21.3595	18.0982	45.2308	-0.0171383	0.70032	-0.869479	-0.152021
		MYB29	AT5G07690	0.597099	0.0600223	0.671571	0.614586	0.0796205	0.005	0.005	0.151837	0.968835	0.890187	-2.95708	-3.03573
		MYB76	AT5G07700	0.005	0.005	0.204971	0.005	0.005	0.005	0.005	0.005	4.39212	0	0	-4.39212
		SDI1	AT5G48850	12.8338	9.79898	111.589	68.1432	567.718	567.15	417.435	319.816	2.98936	-0.622297	5.64797	2.03631
		SDI2	AT1G04770	50.9255	28.8917	53.9306	41.3214	136.038	139.226	86.8695	76.7273	0.255048	-0.750673	1.78605	0.780324
	Indolic GSL	MYB34	AT5G60890	1.58393	0.610246	0.471599	0.546854	0.005	0.0884159	0.262249	0.225255	-1.1073	2.38368	-4.55387	-1.06289
		MYB51	AT1G18570	6.91282	7.76315	19.6688	4.94942	3.51216	5.00996	0.519498	1.25311	0.746273	-2.26533	-0.784172	-3.79578
		MYB122	AT1G74080	0.005	0.005	0.138314	0.005	0.228862	0.005	0.005	0.005	3.84111	-4.54758	4.54758	-3.84111
	General	OBP2	AT1G07640	14.2154	22.124	21.2686	28.5201	15.9738	16.4379	8.92297	17.2583	0.454285	-0.307978	-0.165017	-0.92728
		IQD1	AT3G09710	21.3206	58.8789	35.3999	59.1349	26.4207	25.3634	28.1309	27.6104	0.237252	0.106237	-0.631083	-0.762099
		MYC4	AT4G17880	36.2217	49.195	56.3302	73.494	21.8688	22.3605	30.9607	74.745	0.60397	1.25698	-0.949516	-0.296507
		MYC3	AT5G46760	70.8595	52.4963	118.588	57.848	79.1774	84.5888	54.0273	97.7984	0.516318	-0.10922	0.408811	-0.216727
		MYC2	AT1G32640	74.5108	31.5878	85.526	64.147	131.934	139.977	39.7071	51.6182	0.496409	-1.57405	1.35773	-0.712727
Metabolism	Transport	GRT1	AT3G47960	126.023	237.536	72.4612	362.506	66.9396	70.6583	32.9329	72.8361	0.258713	-0.379541	-1.40173	-2.03999
		GRT2	AT5G62680	52.011	42.1521	68.9284	67.0595	39.33	43.715	15.097	54.1878	0.530244	-0.261354	-0.18127	-0.972867
	Catabolism	TGG1 (BGLU38)	AT5G26000	0	0	0	0	0	0	0	0	0	0	0	0
		TGG2 (BGLU37)	AT5G25980	1116.11	1554.88	1604.84	1472.97	91.8628	96.6841	139.777	393.014	0.204528	1.49865	-3.82438	-2.53026
		TGG4 (BGLU34)	AT1G47600	0	0	0	0	0	0	0	0	0	0	0	0
		TGG5 (BGLU35)	AT1G51470	0	0	0	0	0	0	0	0	0	0	0	0
		TGG6 (BGLU36)	AT1G51490	0	0	0	0	0	0	0	0	0	0	0	0
		BGLU18	AT1G52400	18.9522	77.9166	77.6605	64.8921	5.4523	4.50946	5.14998	15.2026	0.55739	1.03074	-3.28156	-2.80821
		BGLU19	AT3G21370	0	0	0	0	0	0	0	0	0	0	0	0
		BGLU20	AT1G75940	0	0	0	0	0	0	0	0	0	0	0	0
		BGLU21	AT1G66270	0	0	0	0	0	0	0	0	0	0	0	0
		BGLU22	AT1G66280	0.005	0.0600223	0.0716571	0.682318	2.31824	3.00797	0.005	0.151837	3.53551	-5.08577	6.35603	-2.26525
		BGLU23 (PYK10)	AT3G09260	1.68261	1.21549	0.471599	0.817782	0.452723	1.25624	1.29125	1.76704	-1.16843	0.839605	-0.761989	1.24605
		BGLU24	AT5G28510	0	0	0	0	0	0	0	0	0	0	0	0
		BGLU25	AT3G03640	19.7416	24.0498	22.3351	38.138	29.7786	26.9483	17.4979	31.3547	0.465647	-0.215597	0.373387	-0.307857
		BGLU26 (PEN2)	AT2G44490	63.557	101.026	101.99	101.535	66.4173	70.992	31.7324	78.5628	0.306393	-0.317109	-0.260336	-0.883838
		BGLU27	AT3G60120	0.005	0.0600223	0.204971	0.005	9.40718	6.59486	0.005	0.372092	1.69118	-5.40719	7.94311	0.844727
		BGLU28	AT2G44460	0.498416	4.57185	2.67128	1.63056	525.11	543.043	14.8397	10.9444	-0.237107	-5.37249	7.71884	2.58345
		BGLU29	AT2G44470	140.234	128.207	115.122	113.456	94.6984	99.9373	81.1243	67.9905	-0.231921	-0.384353	-0.463827	-0.61626
		BGLU30	AT3G60140	3.95233	1.76571	5.27091	1.96922	361.914	378.547	28.5597	26.6559	0.340495	-3.74528	7.01676	2.93099
		BGLU31	AT5G24540	0.399733	0.225089	0.005	0.005	0.005	0.005	0.005	0.005	-5.96537	0	-5.96537	0
		BGLU32	AT5G24550	0	0	0	0	0	0	0	0	0	0	0	0
		BGLU33	AT2G32860	4.84047	28.5616	20.4021	56.1547	1.57203	1.33966	0.262249	5.14429	1.19659	0.892852	-3.52001	-3.82375
		MBP1	AT1G52040	4.84047	10.6243	20.3354	19.715	8.06402	10.5988	15.6115	27.6838	1.37283	1.21404	0.271182	0.112393
		ESP	AT1G54040	84.6752	90.7368	93.7248	110.814	47.9114	51.2224	87.5555	149.485	0.221629	1.25769	-0.823299	0.212758
		ESM1	AT3G14210	6.02467	5.34217	1.93805	8.7424	1.64665	1.50649	0.948247	1.91388	-0.0898578	-0.1397	-1.84997	-1.89981
		NSP2	AT2G33070	0	0	0	0	0	0	0	0	0	0	0	0
		NSP1	AT3G16400	36.2217	32.5782	37.7996	34.9546	23.8836	26.1976	31.7324	23.4255	0.0806224	0.139299	-0.458139	-0.399462
		NSP3	AT3G16390	0.498416	1.54563	0.471599	1.83376	0.303482	0.338664	0.690998	0.225255	0.173567	0.512846	-1.67045	-1.33117
		NSP4	AT3G16410	0.005	0.0600223	0.005	0.005	0.005	0.0884159	0.005	0.005	-2.70094	-3.22367	0.522733	0
		NSP5	AT5G48180	740.721	337.787	812.221	436.401	2879.24	3012.99	2244.68	1784	0.2113	-0.548507	2.44978	1.68997

### Sheet: S-assmilatory genes_siliques
Table S4. Expression level of S assimilation-related genes in the siliques of WT plants and bglu28/30 mutants grown under different S conditions detected by mRNA_Seq.
The value of log2 Fold Change (FC) of a gene's average expression level between the genotypes under each S condition and between different S conditions in each genotype were shown with heatmaps. The FC values indicated significant changes were bold (log2|FC| > 1, and q_edgeR value < 0.05).
			+S				−S				bglu28/30 / WT (FC)		−S / +S (FC)
	Gene name	AGI code	WT_1	WT_2	bglu28/30_1	bglu28/30_2	WT_1	WT_2	bglu28/30_1	bglu28/30_2	+S	−S	WT	bglu28/30
Transport	SULTR1;1	AT4G08620	0.005	0.005	0.005	0.005	0.303482	0.338664	0.005	0.445511	0	-0.511339	6.00483	5.49349
	SULTR1;2	AT1G78000	22.7021	11.7798	176.18	77.4224	229.762	237.323	225.784	253.96	2.87866	0.0385789	3.75977	0.919697
	SULTR1;3	AT1G22150	0	0	0	0	0	0	0	0	0	0	0	0
	SULTR2;1	AT5G10180	50.8268	62.1802	72.6612	54.9355	213.121	208.628	195.171	182.377	0.175178	-0.159726	1.89997	1.56507
	SULTR2;2	AT1G77990	6.81414	4.84697	39.066	21.476	63.8802	68.4895	58.4006	102.864	2.37623	0.28486	3.5048	1.41342
	SULTR3;1	AT3G51895	68.1951	82.2634	86.8592	78.2352	116.264	120.958	131.374	154.624	0.133926	0.269768	0.656872	0.792714
	SULTR3;2	AT4G02700	0.301049	1.65567	0.471599	0.140464	0.452723	0.338664	0.605248	0.592348	-1.67668	0.597687	-1.30598	0.968389
	SULTR3;3	AT1G23090	8.7878	15.8514	35.5332	31.7712	21.6449	21.3595	18.1839	48.4612	1.44974	0.632015	0.803528	-0.0142015
	SULTR3;4	AT3G15990	53.3926	50.1303	45.2651	41.7278	36.4198	35.3734	30.4462	25.1141	-0.25098	-0.369793	-0.528032	-0.646844
	SULTR3;5	AT5G19600	0.991832	3.30634	1.47146	5.69447	0.825826	1.00599	1.377	1.1797	0.73743	0.481003	-1.23045	-1.48687
	SULTR4;1	AT5G13550	34.3467	38.1905	72.8612	69.0237	89.6242	93.8479	83.954	128.341	0.967927	0.210506	1.33877	0.581346
	SULTR4;2	AT3G12520	12.3404	18.2174	50.8643	40.6441	111.637	106.527	116.882	140.014	1.58236	0.235768	2.8358	1.48921
Reduction	ATPS1	AT3G22890	346.778	400.403	276.232	392.782	104.474	107.361	60.7158	120.558	-0.159421	-0.224769	-1.81851	-1.88386
	ATPS2	AT1G19920	71.649	68.6729	43.1988	60.0831	18.5855	19.2741	13.382	20.709	-0.442152	-0.151269	-1.89001	-1.59913
	ATPS3	AT4G14680	22.11	28.5616	29.934	41.5246	30.674	32.4538	31.2179	23.866	0.49593	-0.196645	0.317098	-0.375477
	ATPS4	AT5G43780	213.95	223.891	81.3933	55.6805	3.43754	2.0904	2.74899	3.74934	-1.67545	0.233328	-6.30752	-4.39874
	APR1	AT4G04610	109.839	97.6696	180.779	175.701	660.844	670.586	396.34	406.083	0.780648	-0.730542	2.68173	1.17054
	APR2	AT1G62180	151.385	197.755	186.378	233.544	296.099	289.291	278.263	292.211	0.266316	-0.0372398	0.745593	0.442037
	APR3	AT4G21990	118.721	123.585	205.909	224.739	887.541	884.297	737.196	818.695	0.829678	-0.187507	2.87035	1.85316
	SIR	AT5G04590	175.266	199.791	267.1	224.807	309.382	320.322	232.215	338.978	0.391273	-0.140694	0.747562	0.215595
Cysteine synthesis	SERAT1;1	AT5G56760	75.0042	67.0222	85.326	137.162	74.9986	75.1628	69.205	75.626	0.647568	-0.0521424	0.0803546	-0.619356
	SERAT2;1	AT1G55920	6.91282	6.27755	11.4034	7.04911	12.0189	11.0993	11.324	13.3672	0.484329	0.0949626	0.809546	0.420179
	SERAT2;2	AT3G13110	60.6951	56.8431	62.7293	100.316	56.4927	58.2293	36.6201	60.5018	0.472141	-0.240273	-0.0349871	-0.747401
	SERAT3;1	AT2G17640	12.0443	14.0357	15.7361	14.7705	14.4068	13.2681	30.1032	20.8559	0.226175	0.88076	0.0856316	0.740216
	BSAS1;1	AT4G14880	264.18	184.44	192.711	151.386	244.835	254.34	198.687	237.22	-0.382681	-0.195525	0.154053	0.34121
	BSAS1;2	AT3G22460	10.268	5.89239	15.4694	4.94942	7.01933	7.42902	8.75147	11.8988	0.337436	0.515256	-0.161562	0.0162584
	BSAS2;1	AT2G43750	96.4184	87.6006	96.8577	107.766	212.226	208.962	182.652	223.638	0.153121	-0.0519544	1.19461	0.989533
	BSAS2;2	AT3G59760	37.1099	37.8053	38.3995	44.3016	50.0754	50.9721	35.0766	45.3776	0.142647	-0.328793	0.431703	-0.0397368
	BSAS3;1	AT3G61440	200.825	249.036	212.841	235.847	214.017	197.117	209.406	251.904	-0.00376731	0.166129	-0.129873	0.0400228
	BSAB4;1	AT5G28020	26.7481	29.9371	46.3983	34.4805	54.3287	53.7249	58.2291	79.0767	0.512787	0.345645	0.930701	0.763559
	BSAS4;2	AT3G04940	24.5771	25.0402	19.5355	27.2332	23.8089	24.9464	15.783	21.9571	-0.0852989	-0.369462	-0.025283	-0.309446
	BSAS4;3	AT5G28030	0.301049	0.445179	0.538257	0.479123	4.10913	3.92555	5.40723	4.11644	0.447169	0.245278	3.42855	3.22666
	BSAS5;1	AT3G03630	6.22204	7.54306	8.80373	9.41972	6.49698	6.2612	4.12099	6.24557	0.404781	-0.299485	-0.109592	-0.813859
GSH & Met synthesis	GSH1	AT4G23100	249.575	447.227	297.096	369.821	163.573	157.077	129.487	157.561	-0.0632418	-0.159708	-1.11975	-1.21621
	GSH2	AT5G27380	69.1819	127.602	83.6596	146.17	104.996	102.356	86.2692	86.8591	0.223955	-0.260243	0.0754742	-0.408724
	CLT1	AT5G19380	11.4522	19.3178	12.3366	19.5118	11.1235	11.433	9.26597	10.7975	0.0496886	-0.168967	-0.447989	-0.666644
	CLT2	AT4G24460	7.40624	8.8636	9.20367	8.9456	6.34774	7.17877	6.52198	9.18231	0.157712	0.215369	-0.266409	-0.208753
	CLT3	AT5G12160	0	0	0	0	0	0	0	0	0	0	0	0
		AT5G12170	31.781	37.0901	35.8665	32.7872	16.5708	19.9414	13.8107	15.1292	-0.00456	-0.335316	-0.91552	-1.24628
	CGS	AT1G33320	0	0	0	0	0	0	0	0	0	0	0	0
	CGS/MTO1	AT3G01120	227.766	258.995	232.905	225.552	215.061	220.306	153.411	186.121	-0.0864278	-0.358686	-0.160978	-0.433237
	CBL	AT3G57050	48.2611	44.6831	51.3976	38.4089	49.4038	53.3078	39.4499	48.9751	-0.0495446	-0.216072	0.144162	-0.0223656
	MS	AT3G03780	337.896	749.079	631.847	838.118	571.374	596.179	323.196	785.583	0.435463	-0.0745166	0.103169	-0.406811

### Sheet: GSL metabolism genes _RLA
Table S4. Expression level of GSL metabolism-related genes in the RLA of WT plants and bglu28/30 mutants grown under different S conditions detected by mRNA_Seq.
The value of log2 Fold Change (FC) of a gene's average expression level between the genotypes under each S condition and between different S conditions in each genotype were shown with heatmaps. The FC values indicated significant changes were bold (log2|FC| > 1, and q_edgeR value < 0.05).
				+S				−S				bglu28/30 / WT (FC)		−S / +S (FC)
		Gene name	AGI code	WT_1	WT_2	bglu28/30_1	bglu28/30_2	WT_1	WT_2	bglu28/30_1	bglu28/30_2	+S	−S	WT	bglu28/30
Synthesis	Aliphatic GSL	BCAT4	AT3G19710	200.707	135.665	203.095	64.7122	0.636052	0.263507	0.697391	0.413175	-0.328865	0.304006	-8.54662	-7.91375
		BCAT3	AT3G49680	18.2985	24.7547	29.2212	19.6377	35.0284	35.7823	30.4702	40.1422	0.182498	-0.00404473	0.717845	0.531302
		BCAT6	AT1G50110	0.0708041	0.639608	0.208361	0.005	0.005	0.005	0.005	0.209088	-1.73536	4.42013	-6.15058	0.00490671
		BAT5	AT4G12030	25.6686	18.7504	35.5931	18.8847	2.403	0.418611	0.994131	1.84179	0.294494	0.00729849	-3.97658	-4.26378
		MAM1	AT5G23010	169.45	179.746	230.887	67.2403	7.64073	3.62409	4.35717	5.37931	-0.228107	-0.210352	-4.95414	-4.93639
		MAM3	AT5G23020	16.456	15.8702	19.3921	5.65276	0.951578	1.65944	2.57674	1.77376	-0.368192	0.736567	-3.63002	-2.52526
		IPMI LSU1	AT4G13430	152.539	162.855	198.417	147.008	182.632	178.788	159.552	166.881	0.131219	-0.146891	0.19652	-0.0815905
		IPMI SSU2	AT2G43100	18.2985	21.3864	31.5937	8.2346	1.33021	1.14243	1.29087	1.77376	0.00520239	0.309661	-4.00447	-3.70001
		IPMI SSU3	AT3G58990	19.2856	20.166	30.9836	9.41794	0.699158	0.211805	0.499565	0.277117	0.0343272	-0.230068	-5.43655	-5.70094
		IPMDH3	AT1G31180	19.483	29.978	26.3741	26.1461	43.7369	40.7456	36.1083	52.5916	0.0865797	0.0702783	0.772361	0.756059
		BCAT3	AT3G49680	18.2985	24.7547	29.2212	19.6377	35.0284	35.7823	30.4702	40.1422	0.182498	-0.00404473	0.717845	0.531302
		CYP79F1	AT1G16410	113.385	94.0735	251.359	60.7319	0.825368	0.366909	0.400652	0.209088	0.589141	-0.967454	-7.44296	-8.99956
		CYP79F2	AT1G16400	12.3762	8.93833	29.899	13.4521	1.89816	0.263507	0.400652	0.88938	1.02423	-0.744735	-3.30162	-5.07059
		CYP83A1	AT4G13770	163.923	145.281	188.859	82.0858	10.2912	5.07173	7.81913	6.60384	-0.19056	-0.0910809	-4.33104	-4.23156
		GSTF11	AT3G03190	3.1636	2.39698	3.86886	0.973188	0.005	0.160104	0.202826	0.005	-0.199619	0.332002	-5.07379	-4.54217
		GSTU20	AT1G78370	10.3362	14.2105	27.3909	4.14669	1.07779	0.573714	2.47783	1.22953	0.361544	1.16661	-3.89368	-3.08861
		GGP1	AT4G30530	625.999	332.198	718.75	798.975	1098.54	738.455	1022.77	1338.68	0.663516	0.362325	0.938954	0.637762
		SUR1	AT2G20610	105.028	118.628	163.71	160.939	90.8765	85.9843	104.457	137.016	0.537602	0.449248	-0.338668	-0.427022
		UGT74C1	AT2G31790	21.7861	23.3879	34.4408	19.7991	10.6067	11.3276	16.8202	11.57	0.263859	0.372206	-1.04231	-0.93396
		SOT18	AT1G74090	34.6179	35.1525	46.4391	25.8771	23.1646	18.2039	31.0637	23.4751	0.051702	0.39875	-0.754085	-0.407036
		SOT17	AT1G18590	43.1067	27.5861	75.3841	67.6706	19.2521	14.0161	18.0072	20.958	1.01693	0.228044	-1.08742	-1.87631
		FMO-GSOX1	AT1G65860	20.0094	10.891	20.8834	6.4058	0.257421	0.263507	0.005	0.005	-0.179297	-5.70301	-5.8904	-11.4141
		FMO-GSOX2	AT1G62540	0.663041	1.42066	3.25877	3.77018	4.73789	2.90027	4.75283	1.84179	1.75416	-0.211938	1.87408	-0.0920204
		FMO-GSOX3	AT1G62560	10.2704	10.891	32.2716	14.2589	1.45642	1.03903	1.4887	0.821351	1.13674	-0.111376	-3.08407	-4.33218
		FMO-GSOX4	AT1G62570	79.6937	30.8567	67.5886	50.0281	54.2755	33.9728	17.2159	15.4476	0.0893871	-1.43389	-0.325065	-1.84834
		FMO-GSOX5	AT1G12140	53.2405	61.6108	55.3869	64.6047	58.6298	58.3758	49.8572	60.0748	0.063166	-0.0899656	0.0268096	-0.126322
		AOP2	AT4G03060	0	0	0	0	0	0	0	0	0	0	0	0
		AOP3	AT4G03050	0.0708041	0.053816	0.005	0.005	0.0681052	0.005	0.005	0.005	-3.63946	-2.86997	-0.76949	0
		GS-OH	AT2G25450	749.382	454.238	482.241	633.684	565.996	247.137	121.767	77.6944	-0.109139	-2.02738	-0.565816	-2.48406
	Indolic GSL	CYP79A2	AT5G05260	0.005	0.005	0.005	0.005	0.005	0.005	0.005	0.005	0	0	0	0
		CYP79B2	AT4G39950	80.8124	79.4775	242.343	293.689	21.4608	4.0377	12.567	21.2982	1.74164	0.409388	-2.6522	-3.98445
		CYP79B3	AT2G22330	153.526	90.5587	220.38	255.392	12.4367	6.88128	5.64304	13.1346	0.962889	-0.0409269	-3.65936	-4.66318
		CYP83B1	AT4G31500	762.279	716.38	1006.44	1172.64	171.904	150.301	171.223	263.754	0.559429	0.432966	-2.19824	-2.32471
		GSTF9	AT2G30860	399.699	507.057	702.549	626.423	161.05	135.462	192.984	203.821	0.551524	0.42034	-1.61262	-1.74381
		GSTF10	AT2G30870	425.56	508.424	409.438	363.721	207.243	197.969	265.29	370.968	-0.272632	0.650936	-1.20472	-0.281153
		GGP1	AT4G30530	625.999	332.198	718.75	798.975	1098.54	738.455	1022.77	1338.68	0.663516	0.362325	0.938954	0.637762
		SUR1	AT2G20610	105.028	118.628	163.71	160.939	90.8765	85.9843	104.457	137.016	0.537602	0.449248	-0.338668	-0.427022
		UGT74B1	AT1G24100	80.0228	77.5248	113.074	111.131	66.9597	56.5145	61.9246	81.2319	0.509031	0.213383	-0.351578	-0.647226
		SOT16	AT1G74100	156.948	104.618	207.569	232.854	66.5179	57.8071	62.1224	110.961	0.751717	0.477348	-1.07306	-1.34742
		CYP81F1	AT4G37430	43.3041	62.3431	139.511	252.11	717.385	122.537	14.6441	32.7271	1.8902	-4.14817	2.991	-3.04738
		CYP81F2	AT5G57220	5.99317	48.5281	6.58033	2.64062	29.6645	21.8747	85.367	78.1706	-2.56383	1.66588	-0.081152	4.14856
		CYP81F3	AT4G37400	5.72995	3.81265	12.8845	10.5475	8.52421	8.74252	6.63217	7.28413	1.29603	-0.311219	0.85554	-0.751705
		CYP81F4	AT4G37410	0.728845	0.395528	8.95288	6.78232	4.99031	2.43496	0.202826	2.24996	3.8068	-1.59802	2.72332	-2.6815
		IGMT1	AT1G21100	7.30925	24.9988	20.0699	12.8066	9.91252	4.0377	34.6246	39.8701	0.0251643	2.41685	-1.21161	1.18008
		IGMT2	AT1G21120	2.90038	16.4072	4.54672	5.22246	5.17963	3.7792	20.2822	17.4205	-0.982856	2.07328	-1.10778	1.94836
		IGMT3	AT1G21110	0.992061	5.61884	1.36074	0.758035	4.801	3.57239	21.9637	25.584	-1.64162	2.50549	0.340964	4.48807
		IGMT4	AT1G21130	76.7984	353.579	93.4154	58.2039	85.5757	78.5393	477.953	439.202	-1.50515	2.48246	-1.3909	2.59671
		IGMT5	AT1G76790	10.6653	5.81411	57.3527	29.4272	9.78631	5.69214	7.12674	20.5498	2.3967	0.838404	-0.0903992	-1.6487
		GGP1	AT4G30530	625.999	332.198	718.75	798.975	1098.54	738.455	1022.77	1338.68	0.663516	0.362325	0.938954	0.637762
		GGP3	AT4G30550	31.3935	30.0757	22.2391	25.8771	51.1202	51.1893	46.692	41.6389	-0.35334	-0.211951	0.735005	0.876393
		GGP4	AT2G23960	0	0	0	0	0	0	0	0	0	0	0	0
	Co-substrate	APK1	AT2G14750	89.1037	46.1361	135.782	103.117	161.744	158.883	127.603	179.126	0.820882	-0.0639316	1.24537	0.360561
		APK2	AT4G39940	74.232	57.3638	148.323	117.478	26.9509	18.7726	27.9974	46.537	1.01423	0.70497	-1.52511	-1.83437
		APK3	AT3G03900	11.7839	5.22831	7.46156	5.33003	2.02437	2.69347	3.17022	2.65814	-0.411377	0.304964	-1.85038	-1.13404
		APK4	AT5G67520	34.0257	18.2134	16.8162	14.0437	15.0872	18.2039	7.91804	6.26369	-0.759397	-1.2311	-0.649997	-1.1217
		PAPST1	AT5G01500	15.9296	11.9649	20.2733	18.0778	6.12621	4.60642	5.84087	8.50865	0.459288	0.419	-1.37798	-1.41827
		GSH1	AT4G23100	150.894	282.064	238.073	210.478	158.084	98.7028	149.463	137.628	0.0510462	0.160938	-0.753657	-0.643765
		BZO1	AT1G65880	0.0708041	0.005	0.005	0.005	0.005	0.005	0.005	0.005	-2.92228	0	-2.92228	0
Regulation	Aliphatic GSL	MYB28	AT5G61420	35.1444	49.2604	22.3069	13.6672	25.7519	17.1698	49.1648	37.8293	-1.23036	1.01921	-0.975614	1.27396
		MYB29	AT5G07690	15.0741	8.35254	3.80107	2.21032	0.320526	0.263507	0.005	0.005	-1.96238	-5.86798	-5.32596	-9.23155
		MYB76	AT5G07700	3.69003	1.5183	2.44533	1.34971	0.005	0.005	0.005	0.005	-0.456706	0	-9.02468	-8.56797
		SDI1	AT5G48850	1.78171	5.32595	5.49574	5.59898	2516.39	3031.46	3566.12	3503.03	0.642427	0.349609	9.60834	9.31552
		SDI2	AT1G04770	10.5995	23.6808	21.9002	22.112	199.228	231.006	242.639	242.189	0.360525	0.172349	3.64968	3.4615
	Indolic GSL	MYB34	AT5G60890	47.3839	14.2105	43.9987	30.0726	10.1018	5.02003	3.17022	2.65814	0.266116	-1.37547	-2.02616	-3.66775
		MYB51	AT1G18570	38.2372	128.342	52.7432	60.8933	16.7279	10.1902	48.5713	45.3125	-0.551784	1.8023	-2.62957	-0.275479
		MYB122	AT1G74080	2.43975	3.32449	6.30919	7.58914	0.825368	0.263507	0.005	0.209088	1.26971	-2.34656	-2.40429	-6.02057
	General	OBP2	AT1G07640	77.7854	61.1227	95.7879	117.694	52.0668	44.4681	35.7126	51.095	0.619981	-0.153231	-0.525007	-1.29822
		IQD1	AT3G09710	5.46674	5.57003	4.61451	5.59898	4.04373	3.9343	5.84087	5.44734	-0.111842	0.500711	-0.468212	0.144341
		MYC4	AT4G17880	24.3525	26.4633	17.9685	18.5082	54.2755	52.1716	81.3115	56.1291	-0.478302	0.368672	1.06679	1.91376
		MYC3	AT5G46760	178.992	143.671	192.994	195.202	211.66	200.658	236.506	251.373	0.266762	0.242767	0.35373	0.329735
		MYC2	AT1G32640	449.776	401.907	620.527	507.873	394.034	270.61	309.504	480.427	0.40589	0.249146	-0.357735	-0.514479
Metabolism	Transport	GRT1	AT3G47960	322.971	242.035	428.147	589.793	384.884	182.924	283.292	294.299	0.849314	0.024646	0.0071366	-0.817532
		GRT2	AT5G62680	233.215	182.186	396.559	336.504	180.991	111.887	102.38	132.594	0.819432	-0.317796	-0.504208	-1.64144
	Catabolism	TGG1 (BGLU38)	AT5G26000	0	0	0	0	0	0	0	0	0	0	0	0
		TGG2 (BGLU37)	AT5G25980	510.974	1172.96	67.3174	58.8493	1.01468	2.59007	18.1061	1.09347	-3.73843	2.4131	-8.86772	-2.71619
		TGG4 (BGLU34)	AT1G47600	0	0	0	0	0	0	0	0	0	0	0	0
		TGG5 (BGLU35)	AT1G51470	0	0	0	0	0	0	0	0	0	0	0	0
		TGG6 (BGLU36)	AT1G51490	0	0	0	0	0	0	0	0	0	0	0	0
		BGLU18	AT1G52400	1001.67	459.12	2238.4	2128.73	70.6829	37.4368	59.0561	44.9043	1.57993	-0.0565943	-3.75605	-5.39258
		BGLU19	AT3G21370	0	0	0	0	0	0	0	0	0	0	0	0
		BGLU20	AT1G75940	0	0	0	0	0	0	0	0	0	0	0	0
		BGLU21	AT1G66270	0	0	0	0	0	0	0	0	0	0	0	0
		BGLU22	AT1G66280	0.005	0.49316	2.64869	2.69441	0.0681052	0.005	0.103913	0.0730292	3.423	1.27523	-2.76856	-4.91633
		BGLU23 (PYK10)	AT3G09260	0.465629	9.08478	1.49631	1.78001	1.70884	2.84857	3.17022	3.88267	-1.54348	0.629998	-1.06735	1.10614
		BGLU24	AT5G28510	0	0	0	0	0	0	0	0	0	0	0	0
		BGLU25	AT3G03640	149.972	60.1463	291.963	167.502	25.6257	28.2339	16.9191	20.0056	1.12875	-0.544617	-1.96393	-3.6373
		BGLU26 (PEN2)	AT2G44490	196.101	231.979	168.049	238.932	202.573	240.158	409.505	403.69	-0.072918	0.877174	0.0485485	0.99864
		BGLU27	AT3G60120	1.38689	1.03014	20.0699	11.4081	3.6651	0.366909	0.598478	2.72617	3.70304	-0.278299	0.73827	-3.24307
		BGLU28	AT2G44460	0.531433	0.102632	3.73328	4.52321	627.271	817.403	30.668	30.0059	3.70283	-4.57352	11.1538	2.87748
		BGLU29	AT2G44470	0.0708041	0.005	0.0727869	0.005	0.005	0.005	0.005	0.005	0.0372525	0	-2.92228	-2.95953
		BGLU30	AT3G60140	0.399824	3.08041	31.8649	32.6545	441.111	427.161	32.8441	41.911	4.21248	-3.5379	7.96282	0.212442
		BGLU31	AT5G24540	5.00611	11.9161	34.1018	42.8742	0.194316	0.263507	0.005	0.209088	2.18549	-1.09659	-5.20799	-8.49006
		BGLU32	AT5G24550	0	0	0	0	0	0	0	0	0	0	0	0
		BGLU33	AT2G32860	14.8109	27.7813	20.8156	11.0854	6.18931	5.27853	15.4354	10.2774	-0.41699	1.16489	-1.893	-0.311111
		MBP1	AT1G52040	590.268	239.057	1148.38	964.805	103.813	76.1093	121.371	97.4909	1.34941	0.282648	-2.20456	-3.27133
		ESP	AT1G54040	17.6405	12.8924	9.08845	10.6551	9.02905	7.44999	10.9843	5.10719	-0.628986	-0.0343295	-0.889734	-0.295077
		ESM1	AT3G14210	366.139	919.113	211.161	213.921	121.609	68.5092	310.592	82.7286	-1.59624	1.04881	-2.75708	-0.112036
		NSP2	AT2G33070	0	0	0	0	0	0	0	0	0	0	0	0
		NSP1	AT3G16400	130.889	98.711	404.151	309.18	47.5232	27.7686	21.8648	29.3936	1.63545	-0.554705	-1.60856	-3.79871
		NSP3	AT3G16390	0.005	0.102632	0.140574	0.0587882	0.005	0.108403	0.202826	0.005	0.889284	0.873923	0.0753465	0.0599857
		NSP4	AT3G16410	0.136608	0.005	0.0727869	0.166365	0.005	0.005	0.103913	0.005	0.756021	3.4451	-3.82383	-1.13475
		NSP5	AT5G48180	673.181	341.961	810.466	975.347	1982.39	2244.15	1768.47	1710.8	0.814899	-0.280692	2.0578	0.962206

### Sheet: S-assmilatory genes _RLA
Table S4. Expression level of S assimilation-related genes in the siliques of WT plants and bglu28/30 mutants grown under different S conditions detected by mRNA_Seq.
The value of log2 Fold Change (FC) of a gene's average expression level between the genotypes under each S condition and between different S conditions in each genotype were shown with heatmaps. The FC values indicated significant changes were bold (log2|FC| > 1, and q_edgeR value < 0.05).
			+S				−S				bglu28/30 / WT (FC)		−S / +S (FC)
	Gene name	AGI code	WT_1	WT_2	bglu28/30_1	bglu28/30_2	WT_1	WT_2	bglu28/30_1	bglu28/30_2	+S	−S	WT	bglu28/30
Transport	SULTR1;1	AT4G08620	0.005	0.053816	0.005	0.005	1.77195	2.02135	3.86261	4.15478	-2.55621	1.07968	6.0111	9.64699
	SULTR1;2	AT1G78000	5.26933	8.05964	12.2066	8.34218	319.822	368.273	207.129	263.754	0.624491	-0.54724	5.68997	4.51824
	SULTR1;3	AT1G22150	0	0	0	0	0	0	0	0	0	0	0	0
	SULTR2;1	AT5G10180	65.0194	64.8815	35.9321	26.7378	29.98	31.2326	37.1963	36.0605	-1.05157	0.259135	-1.08551	0.225192
	SULTR2;2	AT1G77990	9.21757	21.3376	18.7142	11.6233	347.336	320.76	349.267	423.487	-0.0103166	0.209953	4.45057	4.67084
	SULTR3;1	AT3G51895	41.9222	39.9365	101.346	129.527	47.0184	21.9264	24.1398	26.1282	1.4959	-0.4558	-0.247695	-2.19939
	SULTR3;2	AT4G02700	0.0708041	0.005	0.005	0.0587882	0.13121	0.0567013	0.103913	0.141058	-0.248985	0.382559	1.30971	1.94125
	SULTR3;3	AT1G23090	268.551	167.2	170.693	188.264	102.93	143.631	71.3213	85.5858	-0.279697	-0.652033	-0.821561	-1.1939
	SULTR3;4	AT3G15990	3.88744	4.30081	9.22402	9.68688	3.28647	3.67579	2.18109	1.97785	1.20759	-0.743343	-0.233998	-2.18493
	SULTR3;5	AT5G19600	1.84751	3.9591	1.97082	1.72622	0.383631	0.573714	1.98326	2.18194	-0.651324	2.12127	-2.60058	0.172012
	SULTR4;1	AT5G13550	103.252	93.0483	129.546	142.436	331.686	300.855	183.291	314.368	0.470452	-0.346002	1.6881	0.871646
	SULTR4;2	AT3G12520	1.71591	3.32449	1.97082	1.72622	182.253	196.056	168.553	208.923	-0.447164	-0.00318278	6.22989	6.67387
Reduction	ATPS1	AT3G22890	1638.79	1393.31	1254.94	1228.9	153.351	160.693	225.527	249.944	-0.28774	0.598394	-3.27128	-2.38515
	ATPS2	AT1G19920	29.222	37.0075	21.0867	23.7794	12.0581	12.3099	20.1833	12.5224	-0.561848	0.424551	-1.44249	-0.456087
	ATPS3	AT4G14680	33.9599	33.3463	47.0491	33.4613	64.4985	58.3241	141.747	154.159	0.258435	1.26857	0.867764	1.87789
	ATPS4	AT5G43780	165.7	156.167	223.295	201.442	4.42237	5.12343	4.85174	5.24325	0.400105	0.0807021	-5.07546	-5.39486
	APR1	AT4G04610	65.6775	93.7318	155.576	122.05	968.544	1058.64	860.549	975.068	0.80041	-0.143213	3.66867	2.72505
	APR2	AT1G62180	57.452	88.1667	37.2878	53.7394	803.019	827.278	813.466	570.634	-0.677825	-0.236186	3.48487	3.92651
	APR3	AT4G21990	51.6612	83.2851	98.3638	131.356	915.662	1068.67	1226.33	1221.13	0.767489	0.30263	3.8782	3.41334
	SIR	AT5G04590	285.331	388.092	345.447	331.878	596.413	599.999	589.329	772.273	0.00833481	0.186591	0.829127	1.00738
Cysteine synthesis	SERAT1;1	AT5G56760	223.212	88.899	178.827	163.198	98.5123	74.5066	57.3746	68.5785	0.132043	-0.458043	-0.851132	-1.44122
	SERAT2;1	AT1G55920	76.9958	53.5562	110.904	144.695	164.899	87.587	102.973	94.5656	0.969263	-0.354065	0.95158	-0.371748
	SERAT2;2	AT3G13110	111.477	103.788	139.985	115.435	101.036	75.7991	101.984	126.88	0.246756	0.372081	-0.283705	-0.158379
	SERAT3;1	AT2G17640	8.82275	10.891	8.00386	5.27625	10.9853	10.1385	15.7322	14.7673	-0.569933	0.529919	0.0996673	1.19952
	BSAS1;1	AT4G14880	260.26	230.465	197.333	209.618	413.849	381.923	255.3	248.516	-0.270063	-0.659459	0.697438	0.308042
	BSAS1;2	AT3G22460	29.2878	29.2458	26.7808	32.5469	43.8	29.785	39.3724	32.659	0.0194411	-0.030785	0.330146	0.27992
	BSAS2;1	AT2G43750	43.4357	62.2454	27.4587	22.4347	171.399	199.727	248.672	235.386	-1.0828	0.383273	1.81219	3.27826
	BSAS2;2	AT3G59760	26.195	33.2975	36.8811	32.8696	34.2711	34.3347	37.1963	46.605	0.229499	0.288642	0.205622	0.264765
	BSAS3;1	AT3G61440	193.995	370.079	209.128	193.266	189.952	225.991	323.253	286.204	-0.487278	0.551138	-0.4395	0.598916
	BSAB4;1	AT5G28020	46.002	84.2126	26.3063	26.3074	121.419	127.604	193.083	155.52	-1.30738	0.485305	0.935389	2.72807
	BSAS4;2	AT3G04940	12.1129	24.1689	8.74952	9.09521	14.7716	18.7726	30.5691	21.9784	-1.02375	0.647561	-0.113186	1.55813
	BSAS4;3	AT5G28030	7.76988	6.00937	3.19099	3.23229	7.89315	4.19281	5.04957	6.26369	-1.10112	-0.095318	-0.189165	0.816632
	BSAS5;1	AT3G03630	8.95435	10.5004	7.32599	5.43761	4.16995	5.79555	4.85174	5.31128	-0.608091	0.0283161	-0.965113	-0.328706
GSH & Met synthesis	GSH1	AT4G23100	150.894	282.064	238.073	210.478	158.084	98.7028	149.463	137.628	0.0510462	0.160938	-0.753657	-0.643765
	GSH2	AT5G27380	106.41	156.851	117.48	101.934	72.5129	65.614	110.59	122.798	-0.262842	0.756734	-0.9305	0.0890756
	CLT1	AT5G19380	7.11184	8.30372	11.2576	10.7089	10.9222	11.1725	8.3137	12.5224	0.510917	-0.0846161	0.519312	-0.0762208
	CLT2	AT4G24460	12.7052	15.0403	12.2744	13.0218	17.4851	21.3576	13.1604	15.1755	-0.133335	-0.455013	0.485392	0.163714
	CLT3	AT5G12160	0	0	0	0	0	0	0	0	0	0	0	0
		AT5G12170	58.6364	58.389	36.3388	53.7394	23.7326	22.0298	44.0213	37.9653	-0.377571	0.841228	-1.35459	-0.13579
	CGS	AT1G33320	0	0	0	0	0	0	0	0	0	0	0	0
	CGS/MTO1	AT3G01120	187.941	215.332	157.203	132.27	163.258	168.344	178.246	192.596	-0.47833	0.161349	-0.282304	0.357375
	CBL	AT3G57050	20.4043	40.864	22.2391	16.5718	47.8388	56.2043	67.5626	64.1566	-0.658679	0.340284	0.763969	1.76293
	MS	AT3G03780	74.0346	63.3194	91.1784	73.1032	39.5089	51.4478	47.9778	54.1563	0.258273	0.167213	-0.594647	-0.685707
